# Oligomeric coiled-coil adhesins that drive chain-like adhesion diversify surface colonization strategies in Shiga toxin-producing *Escherichia coli*

**DOI:** 10.64898/2025.12.25.695649

**Authors:** Yuto Kotaka, Naoki A Uemura, Tadayuki Iwase, Ken-ichi Lee, Nozomi Ishijima, Daisuke Nakane, Hirotaka Kobayashi, Michiyo Kataoka, Yukihiro Akeda, Sunao Iyoda

## Abstract

Bacteria frequently colonize host and environmental surfaces under fluid flow. Chain-like adherence pattern (CLAP) is an EibG-mediated surface colonization phenotype of certain Shiga toxin-producing *Escherichia coli* (STEC) that lack the locus of enterocyte effacement (LEE). EibG, an immunoglobulin-binding oligomeric coiled-coil adhesin, drives CLAP, but the temporal dynamics and genetic diversity underlying chain formation remain unclear. Here, we use live-cell time-lapse imaging to show that chains arise from single cells that elongate and divide without separation. Under flow, chains resist detachment and undergo shear-dependent fragmentation at cell-cell junctions, releasing viable clonal units that disperse downstream. Comparative genomics reveals substantial diversity among EibG-related adhesins and identifies distinct lineages, including chain-like adhesins (*cla*) that mediate CLAP while lacking IgG binding. Screening of 1,354 LEE-negative STEC genomes from England shows that *claB* is present in 95.6% of strains from major LEE-negative STEC serotypes, highlighting its epidemiological prevalence. Targeted mutagenesis demonstrates that chain formation and IgG binding are mediated by distinct structural domains, revealing the modular functional architecture of these adhesins. In a mouse infection model, deletion of *eibG* reduced lethality, indicating that EibG contributes to virulence. Collectively, these findings establish CLAP as a dynamic, surface-associated strategy of LEE-negative STEC and reveal previously unrecognized diversification among adhesins that drive this behavior.
