## Supplemental Tables for "Oligomeric coiled-coil adhesins that drive chain-like adhesion diversify surface colonization strategies in Shiga toxin-producing *Escherichia coli*"

### Sheet: Table S1. Strains
Table S1. The bacterial strains used in this study
Name	Note	Source
JNEC-KY208	wild-type (O91:H14)	This study
JNEC-KY172	wild-type (O174:H21)	This study
JNEC-KY179	wild-type (O91:H14)	This study
JNEC-KY175	wild-type (O8:H19)	This study
JNEC-KY202	wild-type (O128ab:H2)	This study
JNEC-KY178	wild-type (O23:H24)	This study
JNEC-KY170	wild-type (O146:H21)	This study
JNEC-KY203	wild-type (O48:H45)	This study
JNEC-KY171	wild-type (O146:H21)	This study
JNEC-KY174	wild-type (O128ab:H2)	This study
JNEC-KY173	wild-type (O75:H5)	This study
JNEC-KY180	wild-type (O88:H25)	This study
JNEC-KY176	wild-type (O146:H21)	This study
JNEC-KY204	wild-type (O138:H48)	This study
JNEC-KY177	wild-type (OgN4:H18)	This study
JNEC-KY208 ΔeibG	JNEC-KY208 ΔeibG::Km	This study
JNEC-KY208 Δstx1	JNEC-KY208 Δstx1::Cm	This study
JNEC-KY208 ΔeibG stx1	JNEC-KY208 ΔeibG::Km Δstx1::Cm	This study

### Sheet: Table S2. Primers
Table S1. The primers used in this study
Name	Sequence (5' to 3')	Source
1114orf1H1P1	TTCTTTATGAGTGTGAGGTGTTGCGGCTGATTTGTATACAGATAAGTGTAGGCTGGAGCTGCTTC	Lu et al., 2006
1114orf1H2P2	GCAAAACTCCACGCCTGCCGTCATGCTTCATGTCACTGTCAGCAACATATGAATATCCTCCTTAGT	Lu et al., 2006
stx1-P1_2	AGGGGGTGGAGGATGTCAAGAATATAGTTATCGTATGGTGCTCAAGGAGTATTGTGTAATGTGTAGGCTGGAGCTGCTTC	This study
stx1-P2_2	GAGATGTATTTAACATTTATGAATCTCCGCCTGCTATTTTCACTGAGCTATTCTGAGTCAATGGGAATTAGCCATGGTCC	This study
orf1Fw (BamHI)	CCGGATCCGTGAGCAGGTATGCCCAGAAT	This study
orf1Rv (HindIII)	CCAAGCTTCGGGTCGCCAGAATCACTTT	This study
pGEM-eibG_invF	CATTATGGATATCCTGTTAAATTAT	This study
pGEM-eibG_invR	TTGCTGACAGTGACATGAAGCATGA	This study
eib-like_Fwd-A(pGEM)-2	AATTTAACAGGATATCCATAATGAAAATAAATCGACACGGTATTA	This study
eib-like_Rev-A(pGEM)	CTTCATGTCACTGTCAGCAATCAGAACTCCCAGTTGACACCCACA	This study
eib-like_Fwd-C(pGEM)-2	AATTTAACAGGATATCCATAATGAAAAATAATGACAGGAAATATA	This study
eib-like_Rev-C(pGEM)	CTTCATGTCACTGTCAGCAATTAAAACTCGAAGTTCACACCAACG	This study
eibG_D391A_Fwd	TCAACGCTACCAACTGCAGCAGCAATACGGTCTGTTCTGCCGG	This study
eibG_D391A_Rev	CCGGCAGAACAGACCGTATTGCTGCTGCAGTTGGTAGCGTTGA	This study
eibGΔSaddle_Fwd	TTTTAGCTGCTGTTAATGACGGTCTAGTTGCTTTG	This study
eibGΔSaddle_Rev	TTAACAGCAGCTAAAACACCTGAGCTGATCCCAAG	This study

### Sheet: Table S3. Plasmids
Table S1. The plasmids used in this study
Name	Methods	Vector forward primer	Vector reverse primer	Insert forward primer	Insert reverse primer	Source
pGEM-self	self-ligated pGEM-T-easy	-	-	-	-	Iyoda et al., 2005
pGEM-eibG	pGEM-T-easy system	-	-	orf1Fw (BamHI)	orf1Rv (HindIII)	This study
pGEM-claA	seemless cloning	pGEM-eibG_invF	pGEM-eibG_invR	eib-like_Fwd-C(pGEM)-2	eib-like_Rev-C(pGEM)	This study
pGEM-claB	seemless cloning	pGEM-eibG_invF	pGEM-eibG_invR	eib-like_Fwd-A(pGEM)-2	eib-like_Rev-A(pGEM)	This study
pGEM-eibG (D391A)	inverese PCR	eibG_D391A_Fwd	eibG_D391A_Rev	-	-	This study
pGEM-eibG (ΔSaddle)	inverese PCR	eibGΔSaddle_Fwd	eibGΔSaddle_Rev	-	-	This study
